# Glial ferritin maintains neural stem cells via transporting iron required for self-renewal in *Drosophila*

**DOI:** 10.1101/2023.11.09.566380

**Authors:** Zhixin Ma, Wenshu Wang, Xiaojing Yang, Menglong Rui, Su Wang

## Abstract

Stem cell niche is critical for regulating the behavior of stem cells. Drosophila neural stem cells (Neuroblasts, NBs) are encased by glial niche cells closely, but it still remains unclear whether glial niche cells can regulate the self-renewal and differentiation of NBs. Here we show that ferritin produced by glia, cooperates with Zip13 to transport iron into NBs for the energy production, which is essential to the self-renewal and proliferation of NBs. The knockdown of glial ferritin encoding genes causes energy shortage in NBs via downregulating aconitase activity and NAD^+^ level, which leads to the low proliferation and premature differentiation of NBs mediated by Prospero entering nuclei. More importantly, ferritin is a potential target for tumor suppression. In addition, the level of glial ferritin production is affected by the status of NBs, establishing a bicellular iron homeostasis. In this study, we demonstrate that glial cells are indispensable to maintain the self-renewal of NBs, unveiling a novel role of the NB glial niche during brain development.
