## Supplementary material for "Glial ferritin maintains neural stem cells via transporting iron required for self-renewal in *Drosophila*": Manuscript Supplementary Table 2

### Sheet: Sheet1
Table 2. Key Resources Table
REAGENT or RESOURCE			SOURCE		IDENTIFIER
Antibodies
Guinea pig anti-Dpn			Gift from Juergen A. Knoblich		N/A
rabbit anti-PH3			Cell Signaling Technology (CST)		Cat# 9701; RRID: AB_331535
rat anti-Mira			Abcam		Cat# ab197788, RRID: AB_2936368
mouse anti-Repo			Developmental Studies Hybridoma Bank (DSHB)		8D12 anti-Repo; RRID: AB_528448
rabbit anti-GFP			Torrey Pines Biologies		TP401
rabbit anti-Caspase-3			CST		Cat# 9661 RRID: AB_2341188
mouse anti-Pros			DSHB		Cat# Prospero (MR1A); AB_528440
goat anti-rat Alexa 555 (1/100)			Invitrogen		Cat# A21434 RRID: AB_2535855
goat anti-guinea pig Alexa 555 (1/100)			Invitrogen		Cat# A21435 RRID: AB_2535856
donkey anti-rabbit Alexa 488 (1/100)			Invitrogen		Cat# A21206 RRID: AB_2535792
donkey anti-rat Alexa 488 (1/100)			Invitrogen		Cat# A21208 RRID: AB_2535794
donkey anti-mouse Alexa 488 (1/100)			Invitrogen		Cat# A21202
goat anti-rat Alexa 633 (1/100, A21094)			Invitrogen		Cat# A21094 RRID: AB_2535749
donkey anti-mouse Alexa 647 (1/100, A31571)			Invitrogen		Cat# A31571 RRID: AB_162542
rabbit anti-Fer1HCH (1/500)			This paper		N/A
rabbit anti 4-HNE			Abcam		Abcam Cat# ab46545, RRID:AB_722490
rabbit anti-Fer2LCH (1/500)			This paper		N/A
mouse anti-tubulin (1/1000),			Abcam		Cat# ab7291 RRID: AB_2241126
Competent cells
DH5α			Vazyme		Cat# C502-02
Chemicals and Assay kits
EdU Kit			Invitrogen		Cat# C10338
2×Phanta Flash Master Mix (Dye Plus)			Vazyme		Cat# P520
TUNEL Kit			Sigma		Cat# S7165
Aconitase Activity Assay Kit			Sigma		Cat# MAK051
ATP Determination Kit			Thermo Fisher		Cat# A22066
Pierce™ Rapid Gold BCA Protein Assay Kit			Thermo Fisher		Cat# A53225
HiScript III 1st Strand cDNA Synthesis Kit			Vazyme		Cat# R312
qPCR SuperMix			TransGen BioTech		Cat# AQ601
ferric ammonium citrate (FAC)			Sigma		Cat# F5879
Bathophenanthrolinedisulfonic acid disodium (BPS)			Sigma		Cat# 146617
Brilliant Blue			Sigma		Cat# 861146
deferiprone (DFP)			Sigma		Cat# 379409
Experimental Models: Organisms/Strains
Drosophila: repo-GAL4			Bloomington Drosophila Stock Center (BDSC)		RRID: BDSC_7415
Drosophila: UAS-Fer1HCH-RNAi			BDSC		RRID: BDSC_60000
Drosophila: UAS-Fer1HCH-RNAi			Tsinghua Fly Center		TH01861.N
Drosophila: UAS-Fer2LCH-RNAi			Tsinghua Fly Center		THU5585
Drosophila: UAS-Fer2LCH-RNAi			Vienna Drosophila Resource Center (VDRC)		14491
Drosophila: UAS-Fer1HCH			This paper		N/A
Drosophila: UAS-Fer2LCH			This paper		N/A
Drosophila: UAS-GFP			Tsinghua Fly Center		THJ0079
Drosophila: UAS-mCherry-RNAi			BDSC		RRID: BDSC_35785
Drosophila: UAS-lacZ			BDSC		RRID: BDSC_3955
Drosophila: UAS-Fer1HCHDN			BDSC		RRID: BDSC_77494
Drosophila: UAS-mCD8::GFP			BDSC		RRID: BDSC_5137
Drosophila: Fer1HCH/Fer2LCH-GAL4			BDSC		RRID: BDSC_65671
Drosophila: UAS-RedStinger			BDSC		RRID: BDSC_8546
Drosophila:UAS-Fer1HCH::GFP;UAS-Fer2LCH::mCherry			(Rosas-Arellano et al., 2016)		N/A
Drosophila: UAS-Shibirets			BDSC		RRID: BDSC_66600
Drosophila: Fer1HCHG188			(Missirlis et al., 2007)		N/A
Drosophila: tubulin-GAL80ts			BDSC		RRID: BDSC_7019
Drosophila: W1118			BDSC		RRID: BDSC_5905
Drosophila: NP2375			Drosophila Genetic Resource Center (DGRC)		104178
Drosophila: Zip13-GAL4			BDSC		RRID: BDSC_63412
Drosophila: Zip13 mutant			BDSC		RRID: BDSC_18595
Drosophila: UAS-ZIP13 RNAi			BDSC		RRID: BDSC_50635
Drosophila: GstD1-GFP			(Mumbauer et al., 2019)		N/A
Drosophila: UAS-p35			BDSC		RRID: BDSC_5072
Drosophila: UAS-SOD1			BDSC		RRID: BDSC_33605
Drosophila: UAS-Cat			BDSC		RRID: BDSC_24621
Drosophila: UAS-ciao1-RNAi			BDSC		RRID: BDSC_60113
Drosophila: UAS-CG17683-RNAi			VDRC		19180
Drosophila: UAS-galla2-RNAi			BDSC		RRID: BDSC_58320
Drosophila: repo-lexA			Gift from Margaret S Ho		N/A
Drosophila: lexAop-Fer1HCH-RNAi			This paper		N/A
Drosophila: lexAop-Fer2LCH-RNAi			This paper		N/A
Drosophila: UAS-Ndi1			(Bonnay et al., 2020)		N/A
Drosophila: UAS-SoNar			(Bonnay et al., 2020)		N/A
Drosophila: UAS-pros-RNAi			Tsinghua Fly Center		THU4937
Drosophila: Insc-GAL4			(Li et al., 2018)		RRID: BDSC_8751
Drosophila: UAS-brat-RNAi			Tsinghua Fly Center		THU3660
Drosophila: UAS-numb-RNAi			Tsinghua Fly Center		THU1674
Drosophila: UAS-Tor-RNAi			Tsinghua Fly Center		THU1291
Drosophila: UAS-Nsf1-RNAi			Tsinghua Fly Center		THU1067
Drosophila: Fer2LCH-GAL4			DGRC		104255
Mouse: C57BL/6			QING LONG SHAN DONG WU FAN ZHI CHANG		N/A
Cell line
Glioma261-luc			Shanghai Zhong Qiao Xin Zhou Biotechnology Co., Ltd		Cat# LZQ0065
Recombinant DNA
lexAop-Fer1HCH-RNAi			This paper		N/A
lexAop-Fer2LCH-RNAi			This paper		N/A
UAS-Fer1HCH			This paper		N/A
UAS-Fer2LCH			This paper		N/A
pET28a-Fer1HCH			This paper		N/A
pET28a-Fer2LCH			This paper		N/A
Software
GraphPad Prism 6.0			GraphPad Software		N/A
Photoshop			Adobe		N/A
Adobe Illustrator			Adobe		N/A
Image J			NIH		N/A
SnapGene			Insightful Science		N/A
