## Supplementary material for "Glial ferritin maintains neural stem cells via transporting iron required for self-renewal in *Drosophila*": Manuscript Supplementary Table 3

### Sheet: Sheet1
Table 3. The phenotype of iron-related genes driven by repo or Insc
Drosophila stock center	stock number	genotype	driver	phenotype
Bloomington Drosophila Stock Center (BDSC)	55224	irp1b RNAi	repo-GAL4 or Insc-GAL4	No phenotype
BDSC	62448	CG30090 RNAi	repo-GAL4 or Insc-GAL4	No phenotype
BDSC	33352	CG33095 RNAi	repo-GAL4 or Insc-GAL4	No phenotype
BDSC	55316	mvl RNAi	repo-GAL4 or Insc-GAL4	No phenotype
BDSC	66934	coq7 RNAi	repo-GAL4 or Insc-GAL4	No phenotype
BDSC	28610	CG6044 RNAi	repo-GAL4 or Insc-GAL4	No phenotype
BDSC	42660	CG31445 RNAi	repo-GAL4 or Insc-GAL4	No phenotype
BDSC	67827	fdx2 RNAi	repo-GAL4 or Insc-GAL4	No phenotype
BDSC	62368	hrd3 RNAi	repo-GAL4 or Insc-GAL4	No phenotype
BDSC	36918	atg17 RNAi	repo-GAL4 or Insc-GAL4	No phenotype
BDSC	60381	ppo2 RNAi	repo-GAL4 or Insc-GAL4	No phenotype
BDSC	58117	irp1a RNAi	repo-GAL4 or Insc-GAL4	No phenotype
BDSC	42924	CG6766 RNAi	repo-GAL4 or Insc-GAL4	No phenotype
Vienna Drosophila Resource Center (VDRC)	330617	sdhb RNAi	repo-GAL4 or Insc-GAL4	No phenotype
VDRC	330053	sdha RNAi	repo-GAL4 or Insc-GAL4	No phenotype
Tsinghua Fly Center	TH02223.N	mvl RNAi	repo-GAL4 or Insc-GAL4	No phenotype
Tsinghua Fly Center	TH03187.N	Tsf1 RNAi	repo-GAL4 or Insc-GAL4	No phenotype
Tsinghua Fly Center	TH03289.N	Tsf2 RNAi	repo-GAL4 or Insc-GAL4	No phenotype
Tsinghua Fly Center	TH03262.N	Tsf3 RNAi	repo-GAL4 or Insc-GAL4	No phenotype
Tsinghua Fly Center	TH04062.N	Ctr1B RNAi	repo-GAL4 or Insc-GAL4	No phenotype
Tsinghua Fly Center	THU5517	Ctr1A RNAi	repo-GAL4 or Insc-GAL4	No phenotype
